# Decreased voluntary alcohol intake and ventral striatal epigenetic and transcriptional remodeling in male Acss2 KO mice

**DOI:** 10.1101/2023.12.04.569964

**Authors:** Gabor Egervari, Greg Donahue, Natalia Quijano-Carde, Connor Hogan, Erica M Periandri, Vanessa Fleites, Desi C Alexander, Mariella De Biasi, Shelley L Berger

**Author notes:** Corresponding author. (G.E.); (S.L.B.).

## Abstract

Metabolic-epigenetic interactions are emerging as key pathways in regulating alcohol-related transcriptional changes in the brain. We previously demonstrated that this is mediated by the metabolic enzyme Acetyl-CoA synthetase 2 (Acss2), which is nuclear and chromatin-bound in neurons. Mice lacking Acss2 fail to deposit alcohol-derived acetate onto histones in the brain and show no conditioned place preference for ethanol reward. Here, we explored the role of this pathway during voluntary alcohol intake. We found that Acss2 KO mice consumed significantly less alcohol during drinking-in-the-dark, and this effect was primarily driven by males. We performed genome-wide transcriptional profiling of 7 key brain regions implicated in alcohol and drug use, and found that, following drinking, Acss2 KO mice exhibited blunted gene expression in the ventral striatum, and similar to the behavioral differences, transcriptional dysregulation was more pronounced in male mice. Further, we found that the gene expression changes were associated with depletion of ventral striatal histone acetylation (H3K27ac) in Acss2 KO mice compared to WT. Taken together, our data suggest that Acss2 plays an important role in orchestrating ventral striatal epigenetic and transcriptional changes during voluntary alcohol drinking, especially in males. Consequently, targeting this pathway could be a promising new therapeutic avenue.
