## Supplementary Table 1 for "Decreased voluntary alcohol intake and ventral striatal epigenetic and transcriptional remodeling in male Acss2 KO mice"

### Sheet: Males
Gene	Amygdala.LFC	ctx.LFC	dHPC.LFC	DS.LFC	PFC.LFC	vHPC.LFC	VS.LFC	Amygdala.Hit	ctx.Hit	dHPC.Hit	DS.Hit	PFC.Hit	vHPC.Hit	VS.Hit
ACSS2	-2.79532	-2.56822	-2.93238	-2.73927	-2.84516	-2.89587	-3.10786	TRUE	TRUE	TRUE	TRUE	FALSE	FALSE	TRUE		2	1	9	1	1	14	111
GM10800	3.71434	-0.414932	1.29747	0.153893	0.609836	3.10305	0.535567	TRUE	FALSE	FALSE	FALSE	FALSE	FALSE	FALSE
C1QL4	-2.03497	0	-5.76813	1.36195	0	0	-2.75569	FALSE	FALSE	TRUE	FALSE	FALSE	FALSE	FALSE
NECAB2	0.0477108	0.194062	0.814416	-0.293751	-0.0717787	-0.390251	0.507379	FALSE	FALSE	TRUE	FALSE	FALSE	FALSE	FALSE
MT-ND1	-0.0288494	-0.11421	0.611286	0.0759757	-0.141559	-0.394046	-0.163858	FALSE	FALSE	TRUE	FALSE	FALSE	FALSE	FALSE
MT-ND2	-0.054352	-0.210481	0.683029	0.0935979	-0.175355	-0.4432	-0.159208	FALSE	FALSE	TRUE	FALSE	FALSE	FALSE	FALSE
MT-ND4	0.0413208	-0.224519	0.594965	0.032663	-0.224045	-0.504148	-0.105535	FALSE	FALSE	TRUE	FALSE	FALSE	FALSE	FALSE
MT-ND5	0.0649639	-0.187462	0.703167	0.112868	-0.166163	-0.312683	-0.39009	FALSE	FALSE	TRUE	FALSE	FALSE	FALSE	FALSE
MT-CYTB	0.00250637	-0.119145	0.594653	0.0145174	-0.194691	-0.411972	-0.154379	FALSE	FALSE	TRUE	FALSE	FALSE	FALSE	FALSE
GM15564	-1.48583	0.63599	-3.07079	0.12938	2.47159	0.00386536	2.1127	FALSE	FALSE	TRUE	FALSE	FALSE	FALSE	FALSE
SCN4B	0.363551	0.40627	-0.88229	0.175351	2.72675	2.01074	1.13286	FALSE	FALSE	FALSE	FALSE	TRUE	FALSE	FALSE
PEG3	-0.180772	0.0859008	-0.0731785	-0.0562848	0.255392	1.01519	-0.763537	FALSE	FALSE	FALSE	FALSE	FALSE	TRUE	FALSE
ENPP2	-0.460709	-0.340889	-0.230946	-0.754855	0.663897	1.00918	0.375096	FALSE	FALSE	FALSE	FALSE	FALSE	TRUE	FALSE
LIN7C	0.180918	-0.256686	0.16618	-0.19888	-0.218981	-1.02386	0.0168568	FALSE	FALSE	FALSE	FALSE	FALSE	TRUE	FALSE
MAL	-0.910484	0.167746	-0.722574	0.00459098	0.216093	0.909522	0.336362	FALSE	FALSE	FALSE	FALSE	FALSE	TRUE	FALSE
PLP1	-0.96172	0.439284	-0.616217	0.0303308	0.0581162	0.968017	0.20749	FALSE	FALSE	FALSE	FALSE	FALSE	TRUE	FALSE
MT1	-0.418799	-0.291727	0.0258404	-0.510667	0.0492807	-0.755402	-0.22966	FALSE	FALSE	FALSE	FALSE	FALSE	TRUE	FALSE
MOBP	-1.28999	0.594414	-0.797112	0.21116	0.142057	1.06438	0.086896	FALSE	FALSE	FALSE	FALSE	FALSE	TRUE	FALSE
TRF	-1.01412	0.613485	-0.573653	0.00329997	0.16577	1.02278	0.114976	FALSE	FALSE	FALSE	FALSE	FALSE	TRUE	FALSE
MAG	-0.990448	0.63368	-0.66755	0.151888	0.123336	1.3202	0.4433	FALSE	FALSE	FALSE	FALSE	FALSE	TRUE	FALSE
CLDN11	-0.866298	0.39758	-0.584613	-0.00187022	0.0351059	1.08856	0.515857	FALSE	FALSE	FALSE	FALSE	FALSE	TRUE	FALSE
MBP	-1.13289	0.47467	-0.7235	0.122758	0.0937744	0.809259	0.0487008	FALSE	FALSE	FALSE	FALSE	FALSE	TRUE	FALSE
KCTD4	0.412301	-0.642705	0.216122	-0.204366	-0.493563	-1.01295	0.259999	FALSE	FALSE	FALSE	FALSE	FALSE	TRUE	FALSE
SLC8A1	0.593471	0.129203	0.432194	-0.0746031	-0.596443	0.953365	-0.398894	FALSE	FALSE	FALSE	FALSE	FALSE	TRUE	FALSE
MT-RNR1	-0.308255	-0.0994078	0.183315	-0.121053	-0.0342995	-0.679579	-0.272141	FALSE	FALSE	FALSE	FALSE	FALSE	TRUE	FALSE
NGFR	-2.08805	-0.321407	-0.564339	0.218626	0.665286	1.54393	-3.00329	FALSE	FALSE	FALSE	FALSE	FALSE	FALSE	TRUE
NRIP2	-0.223852	0.704988	0.117574	-0.550227	0.502061	0.114634	-1.02283	FALSE	FALSE	FALSE	FALSE	FALSE	FALSE	TRUE
HLF	0.307327	-0.244476	-0.149113	0.371388	0.0248525	-0.176206	0.703735	FALSE	FALSE	FALSE	FALSE	FALSE	FALSE	TRUE
MEF2C	0.479383	-0.0542033	0.0392531	1.07841	0.0310329	0.0587058	1.2448	FALSE	FALSE	FALSE	FALSE	FALSE	FALSE	TRUE
TRH	0.264738	-1.75338	-2.09298	0.17386	-2.90258	0.601725	-1.89236	FALSE	FALSE	FALSE	FALSE	FALSE	FALSE	TRUE
ITIH3	-1.23314	-0.30511	-0.723546	0.162946	-0.0486819	0.7657	-1.82129	FALSE	FALSE	FALSE	FALSE	FALSE	FALSE	TRUE
ELAVL2	-0.283777	-0.0752153	0.00170058	0.111621	0.0347474	0.381955	-1.02125	FALSE	FALSE	FALSE	FALSE	FALSE	FALSE	TRUE
RNF112	0.476471	0.180285	0.0426888	0.582676	0.270815	-0.346064	0.746316	FALSE	FALSE	FALSE	FALSE	FALSE	FALSE	TRUE
CD83	-0.858312	0.128119	-0.47638	-0.13129	0.0525446	0.963246	-1.47357	FALSE	FALSE	FALSE	FALSE	FALSE	FALSE	TRUE
PRRT1	0.163281	0.136401	0.433485	0.0505186	-0.0849508	-0.0824907	0.714629	FALSE	FALSE	FALSE	FALSE	FALSE	FALSE	TRUE
STEAP2	-0.9482	-0.0571354	-0.74772	-0.163603	-3.01474	0.978825	-1.14462	FALSE	FALSE	FALSE	FALSE	FALSE	FALSE	TRUE
SPARC	-1.19845	0.20707	-0.419133	-0.340614	-0.256284	0.041804	-1.46666	FALSE	FALSE	FALSE	FALSE	FALSE	FALSE	TRUE
DUSP14	0.248379	-0.146179	0.100075	-0.0579431	-0.623849	-0.194941	0.878113	FALSE	FALSE	FALSE	FALSE	FALSE	FALSE	TRUE
SFRP5	-1.9485	0.782023	-1.35936	-0.168374	0.898213	-0.525387	-1.91692	FALSE	FALSE	FALSE	FALSE	FALSE	FALSE	TRUE
ETNPPL	-0.958016	0.30071	-0.408056	-0.381249	-0.570396	0.6728	-1.54881	FALSE	FALSE	FALSE	FALSE	FALSE	FALSE	TRUE
NTS	-0.45127	2.11685	-0.0770084	-1.8805	1.67784	-0.214292	-1.24677	FALSE	FALSE	FALSE	FALSE	FALSE	FALSE	TRUE
RASGEF1C	-0.103664	-0.0979788	-0.718438	0.15464	0.29782	1.70985	1.2531	FALSE	FALSE	FALSE	FALSE	FALSE	FALSE	TRUE
NEFH	-0.641735	0.282807	-0.389202	0.646263	0.66727	0.515564	-1.06475	FALSE	FALSE	FALSE	FALSE	FALSE	FALSE	TRUE
OSBP2	0.224289	-0.0277626	0.065126	0.350926	0.272972	-0.137051	0.869181	FALSE	FALSE	FALSE	FALSE	FALSE	FALSE	TRUE
UBXN2A	-0.235947	0.0159947	-0.121859	0.11442	0.328369	0.404131	-0.63193	FALSE	FALSE	FALSE	FALSE	FALSE	FALSE	TRUE
CAMKK1	0.180693	-0.352257	-0.0815546	0.374487	0.0901028	-0.411948	0.69952	FALSE	FALSE	FALSE	FALSE	FALSE	FALSE	TRUE
NR1D1	0.239209	0.119209	0.0544625	0.417822	-0.532261	-0.215116	0.625694	FALSE	FALSE	FALSE	FALSE	FALSE	FALSE	TRUE
GNG4	-0.273617	0.313895	0.0527023	-0.937322	-2.89777	0.204	-0.890818	FALSE	FALSE	FALSE	FALSE	FALSE	FALSE	TRUE
GPLD1	-0.458658	0.215238	-0.296671	-0.170235	-0.35523	-0.260306	-0.837282	FALSE	FALSE	FALSE	FALSE	FALSE	FALSE	TRUE
PTCH1	-0.427705	-0.0867852	-0.155392	-0.244367	-0.143773	0.191914	-0.685629	FALSE	FALSE	FALSE	FALSE	FALSE	FALSE	TRUE
HTR1A	0.118509	-0.0637961	0.0174742	0.132421	0.806963	-0.234137	-1.50695	FALSE	FALSE	FALSE	FALSE	FALSE	FALSE	TRUE
GLUD1	-0.252957	0.0311721	-0.116813	-0.190142	0.0236853	-0.347011	-0.543234	FALSE	FALSE	FALSE	FALSE	FALSE	FALSE	TRUE
DMTN	0.113694	-0.118619	-0.00213762	0.275746	0.198002	-0.0611206	0.568592	FALSE	FALSE	FALSE	FALSE	FALSE	FALSE	TRUE
KCNV1	0.477819	-0.13448	0.628911	0.373439	0.614839	0.34444	1.41026	FALSE	FALSE	FALSE	FALSE	FALSE	FALSE	TRUE
NELL2	0.143133	-0.0322092	0.165732	0.440647	0.0404358	-0.152544	0.706062	FALSE	FALSE	FALSE	FALSE	FALSE	FALSE	TRUE
IGFBP6	0.525294	-0.00492109	-0.251284	0.866132	-0.300157	0.699708	1.64438	FALSE	FALSE	FALSE	FALSE	FALSE	FALSE	TRUE
SNCG	-1.24197	-3.03268	1.03565	-0.49337	0.0566121	0.856047	-1.81013	FALSE	FALSE	FALSE	FALSE	FALSE	FALSE	TRUE
HTR7	-0.511383	-0.0684251	0.226622	-0.150777	-0.872457	1.02098	-1.7194	FALSE	FALSE	FALSE	FALSE	FALSE	FALSE	TRUE
RBFOX3	0.149748	-0.0254304	0.216341	0.531144	0.444837	-0.251014	0.862974	FALSE	FALSE	FALSE	FALSE	FALSE	FALSE	TRUE
ARL10	-0.341806	-0.385773	-0.067627	-0.150244	-0.23372	1.00426	-1.09819	FALSE	FALSE	FALSE	FALSE	FALSE	FALSE	TRUE
NRP2	0.0570656	-0.0319367	0.173769	-1.29233	-0.0356939	0.20394	-1.08641	FALSE	FALSE	FALSE	FALSE	FALSE	FALSE	TRUE
ECEL1	-0.487587	0.872005	-0.524916	-0.668414	2.34712	-0.249676	-1.11115	FALSE	FALSE	FALSE	FALSE	FALSE	FALSE	TRUE
ESRRG	-0.446958	0.29437	-0.482882	0.302562	-0.180436	0.660074	-0.906091	FALSE	FALSE	FALSE	FALSE	FALSE	FALSE	TRUE
LAMP5	-0.0458668	-0.472047	-0.00443385	0.819016	0.625904	0.453054	1.1508	FALSE	FALSE	FALSE	FALSE	FALSE	FALSE	TRUE
CDC25B	0.281859	0.331729	-0.0243683	0.364081	0.501505	0.0682564	1.35336	FALSE	FALSE	FALSE	FALSE	FALSE	FALSE	TRUE
ADGRL2	0.254444	-0.123608	-0.279448	0.479023	0.80798	0.818851	0.569288	FALSE	FALSE	FALSE	FALSE	FALSE	FALSE	TRUE
DDAH1	-0.107884	0.160871	0.127482	-0.2992	0.489971	-0.395988	-0.751983	FALSE	FALSE	FALSE	FALSE	FALSE	FALSE	TRUE
STK32B	-0.716888	0.150021	0.180933	-0.641686	1.62817	0.00701281	-1.36744	FALSE	FALSE	FALSE	FALSE	FALSE	FALSE	TRUE
CAMKK2	0.457347	-0.0560831	0.071622	0.526341	0.0662019	-0.0206168	0.985436	FALSE	FALSE	FALSE	FALSE	FALSE	FALSE	TRUE
LIMK1	-0.353939	0.322051	-0.225715	0.121581	0.322883	0.673534	-0.819151	FALSE	FALSE	FALSE	FALSE	FALSE	FALSE	TRUE
NPY	0.39723	-0.00457579	0.530028	0.399679	-0.0191621	-0.0904567	1.20888	FALSE	FALSE	FALSE	FALSE	FALSE	FALSE	TRUE
LRIG1	-0.416439	-0.0445004	-0.412765	-0.0819525	-0.11142	0.597437	-0.795725	FALSE	FALSE	FALSE	FALSE	FALSE	FALSE	TRUE
RET	-0.559957	0.185135	-0.496463	-2.0536	0.537331	0.984625	-2.00643	FALSE	FALSE	FALSE	FALSE	FALSE	FALSE	TRUE
BCAT1	-0.247954	-0.265941	-0.0789585	0.238291	-0.0632835	0.60114	-0.775025	FALSE	FALSE	FALSE	FALSE	FALSE	FALSE	TRUE
ST8SIA1	0.0314808	0.0832331	0.0279631	0.260012	-0.104222	0.609348	-0.669222	FALSE	FALSE	FALSE	FALSE	FALSE	FALSE	TRUE
SLC6A11	-0.740266	0.12603	-0.43666	-0.207398	-0.867492	0.537793	-1.56473	FALSE	FALSE	FALSE	FALSE	FALSE	FALSE	TRUE
STRN4	0.166113	-0.1455	0.0585249	0.2535	0.201068	-0.163707	0.679904	FALSE	FALSE	FALSE	FALSE	FALSE	FALSE	TRUE
MCF2	-0.610185	-0.0783982	-0.540615	0.908815	-0.00886891	1.15068	-1.10584	FALSE	FALSE	FALSE	FALSE	FALSE	FALSE	TRUE
COPRS	-0.34711	-0.103571	-0.312068	0.211264	0.36212	0.264287	-0.998146	FALSE	FALSE	FALSE	FALSE	FALSE	FALSE	TRUE
ANK1	-0.487531	0.093101	-0.418871	0.619721	-0.609326	0.552281	-0.872504	FALSE	FALSE	FALSE	FALSE	FALSE	FALSE	TRUE
SORBS2	0.503804	-0.0452428	0.220863	0.26357	0.212173	-0.0700362	0.851335	FALSE	FALSE	FALSE	FALSE	FALSE	FALSE	TRUE
MMP15	-0.216428	0.172675	-0.395858	-0.250296	-0.469254	0.0215589	-0.843099	FALSE	FALSE	FALSE	FALSE	FALSE	FALSE	TRUE
KCNJ5	-2.2482	0.959952	-0.33666	-1.21222	-0.0420598	-3.28819	-2.51468	FALSE	FALSE	FALSE	FALSE	FALSE	FALSE	TRUE
DDX25	-0.0429248	-0.0938812	-0.165215	-0.179259	0.194849	0.633116	-0.651905	FALSE	FALSE	FALSE	FALSE	FALSE	FALSE	TRUE
MLIP	0.289097	-0.2411	0.274678	1.02197	-0.720762	-0.19849	1.69312	FALSE	FALSE	FALSE	FALSE	FALSE	FALSE	TRUE
HCRTR2	-0.422887	0.807819	0.277752	0.676312	2.7897	0.699639	-1.51313	FALSE	FALSE	FALSE	FALSE	FALSE	FALSE	TRUE
ZIC1	-1.31552	0.386974	-0.388644	-2.13342	0.285906	-0.174479	-1.76321	FALSE	FALSE	FALSE	FALSE	FALSE	FALSE	TRUE
STAC	-1.21765	-0.827812	-0.111518	-1.80321	0.0245246	1.49793	-1.99275	FALSE	FALSE	FALSE	FALSE	FALSE	FALSE	TRUE
ATP1A1	0.289932	-0.335709	0.142247	0.61066	0.195175	-0.126279	0.957288	FALSE	FALSE	FALSE	FALSE	FALSE	FALSE	TRUE
FSTL5	-0.221538	0.276623	0.309516	-0.153464	0.169482	0.185783	-1.28561	FALSE	FALSE	FALSE	FALSE	FALSE	FALSE	TRUE
NRIP3	0.00161563	0.101286	0.141605	0.246341	-1.31504	0.215892	-1.24958	FALSE	FALSE	FALSE	FALSE	FALSE	FALSE	TRUE
FRMPD1	-0.631755	0.278699	0.0563556	0.347452	-0.221622	0.651762	-1.20918	FALSE	FALSE	FALSE	FALSE	FALSE	FALSE	TRUE
NEUROD2	0.418459	-0.103735	0.161545	1.25749	-0.111195	-0.631331	2.61344	FALSE	FALSE	FALSE	FALSE	FALSE	FALSE	TRUE
KCNH2	-0.424451	0.598541	-0.333416	-0.218018	-0.0990506	1.11794	-0.742551	FALSE	FALSE	FALSE	FALSE	FALSE	FALSE	TRUE
RGS4	0.249783	-0.29373	-0.154143	0.517992	1.09458	0.855133	0.904115	FALSE	FALSE	FALSE	FALSE	FALSE	FALSE	TRUE
AKAP12	-0.402802	-0.264045	-0.260343	0.53915	0.0533374	0.682062	-1.21777	FALSE	FALSE	FALSE	FALSE	FALSE	FALSE	TRUE
MINAR1	-0.793487	-1.3653	0.175318	-0.286189	-1.00147	0.622675	-1.57902	FALSE	FALSE	FALSE	FALSE	FALSE	FALSE	TRUE
RALYL	-0.0633657	-0.189702	0.0451105	-0.115014	0.721259	-0.022162	-0.766693	FALSE	FALSE	FALSE	FALSE	FALSE	FALSE	TRUE
ARHGAP12	0.0146852	0.0187613	0.0836372	-0.183411	-0.399079	0.029722	-0.583704	FALSE	FALSE	FALSE	FALSE	FALSE	FALSE	TRUE
MPPED1	0.283327	-0.206281	0.207403	0.467294	-0.150473	0.362669	0.959308	FALSE	FALSE	FALSE	FALSE	FALSE	FALSE	TRUE
TRPC5	0.31452	-1.81323	0.154193	0.487881	-0.629475	0.518925	-1.45625	FALSE	FALSE	FALSE	FALSE	FALSE	FALSE	TRUE
KLHDC8A	-0.257144	0.133017	-0.862683	0.136496	0.618854	0.644809	-1.21029	FALSE	FALSE	FALSE	FALSE	FALSE	FALSE	TRUE
SYNPO	0.249221	-0.307056	0.0613594	0.514525	0.0773671	-0.0957715	1.10257	FALSE	FALSE	FALSE	FALSE	FALSE	FALSE	TRUE
RNF227	-0.228154	0.180396	-0.171356	0.204289	-0.0691225	0.205074	-0.549899	FALSE	FALSE	FALSE	FALSE	FALSE	FALSE	TRUE
ANKRD34B	0.0636379	0.0812287	-0.190581	-0.158757	0.659334	0.703098	-0.984448	FALSE	FALSE	FALSE	FALSE	FALSE	FALSE	TRUE
CHRM2	-0.505638	-0.273373	-0.648376	-0.328002	-1.86177	0.913538	-1.26528	FALSE	FALSE	FALSE	FALSE	FALSE	FALSE	TRUE
VWC2L	-0.000514392	0.260114	-0.416542	0.0384697	1.39449	-0.0928089	-1.21377	FALSE	FALSE	FALSE	FALSE	FALSE	FALSE	TRUE
LANCL3	-0.117275	1.07372	0.0977243	-0.00145159	0.18	0.774605	-1.10735	FALSE	FALSE	FALSE	FALSE	FALSE	FALSE	TRUE
ANKFN1	0.724135	0.951558	-0.0887108	-1.50524	-0.0721122	3.55879	-1.7932	FALSE	FALSE	FALSE	FALSE	FALSE	FALSE	TRUE
AMIGO2	-0.0715937	-1.07652	1.00742	-0.267945	-1.48087	0.595878	-1.63826	FALSE	FALSE	FALSE	FALSE	FALSE	FALSE	TRUE
INKA2	0.334582	-0.0878708	0.039423	0.371715	0.198908	-0.431255	1.24378	FALSE	FALSE	FALSE	FALSE	FALSE	FALSE	TRUE
ELFN1	-0.493195	0.169825	0.112317	-0.210026	0.251062	0.674445	-1.13723	FALSE	FALSE	FALSE	FALSE	FALSE	FALSE	TRUE
ARHGAP15	0.361196	-0.536411	0.539546	0.681804	-2.15594	-0.160625	2.32609	FALSE	FALSE	FALSE	FALSE	FALSE	FALSE	TRUE
FAM131A	0.370897	-0.120821	0.16303	0.544275	0.090032	-0.100679	0.93211	FALSE	FALSE	FALSE	FALSE	FALSE	FALSE	TRUE
SOX12	0.210599	-0.054403	0.427546	0.182327	0.0101891	-0.191239	0.903584	FALSE	FALSE	FALSE	FALSE	FALSE	FALSE	TRUE
SOX6	-0.19221	0.69533	0.400149	-0.213734	1.40125	0.281369	-0.81698	FALSE	FALSE	FALSE	FALSE	FALSE	FALSE	TRUE
TRPM3	-0.244715	0.00982023	0.211007	-0.92537	0.0536803	-0.496937	-0.79797	FALSE	FALSE	FALSE	FALSE	FALSE	FALSE	TRUE
SV2B	0.547818	-0.0722038	0.415434	0.351324	-0.163678	0.5161	1.0712	FALSE	FALSE	FALSE	FALSE	FALSE	FALSE	TRUE
NRGN	0.257027	-0.15052	0.119946	0.65889	0.814772	-0.00444978	1.59879	FALSE	FALSE	FALSE	FALSE	FALSE	FALSE	TRUE
NAP1L5	-0.534743	0.0907639	-0.200666	-0.121316	-0.0379637	0.728629	-1.08165	FALSE	FALSE	FALSE	FALSE	FALSE	FALSE	TRUE
RXFP3	-0.0972033	0.0761945	0.549546	-0.810739	0.363305	1.04676	-1.71368	FALSE	FALSE	FALSE	FALSE	FALSE	FALSE	TRUE
KALRN	0.488568	-0.091522	0.113099	0.36323	0.0294238	-0.0988378	1.07509	FALSE	FALSE	FALSE	FALSE	FALSE	FALSE	TRUE
PATJ	-1.25885	0.10408	-1.35929	-0.791763	0.28269	0.327592	-0.782262	FALSE	FALSE	FALSE	FALSE	FALSE	FALSE	TRUE
SHISAL1	-0.17365	0.364285	-0.032613	-0.472743	-0.387943	-0.373806	-1.34203	FALSE	FALSE	FALSE	FALSE	FALSE	FALSE	TRUE
SLC35G2	-0.46923	-0.336058	-0.213529	-0.389143	0.0738679	0.447928	-1.1549	FALSE	FALSE	FALSE	FALSE	FALSE	FALSE	TRUE
LRRC8B	0.491027	-0.131533	0.160939	0.379904	-0.147824	0.0652232	0.940174	FALSE	FALSE	FALSE	FALSE	FALSE	FALSE	TRUE
SEPTIN5	0.10773	0.167146	0.579385	0.241247	0.0229515	-0.20262	0.812455	FALSE	FALSE	FALSE	FALSE	FALSE	FALSE	TRUE
AI593442	0.117407	-0.137651	0.073519	0.299509	1.3395	0.00556612	0.714344	FALSE	FALSE	FALSE	FALSE	FALSE	FALSE	TRUE
2610028E06RIK	-1.17121	1.09574	2.00239	0.349409	3.56938	0	-2.96703	FALSE	FALSE	FALSE	FALSE	FALSE	FALSE	TRUE
RASGEF1B	0.51554	-0.111632	-0.477343	0.404959	0.382744	0.533888	1.14539	FALSE	FALSE	FALSE	FALSE	FALSE	FALSE	TRUE
BC035947	-1.03356	2.91031	-1.04385	0.719859	0.418954	4.2136	-1.58206	FALSE	FALSE	FALSE	FALSE	FALSE	FALSE	TRUE
A330074K22RIK	-1.09036	-0.1473	-0.0368494	-0.241566	0.806151	2.15225	-1.7355	FALSE	FALSE	FALSE	FALSE	FALSE	FALSE	TRUE
LHFPL3	-0.159073	0.409794	-0.00184697	-0.327001	0.582088	-0.26701	-0.714745	FALSE	FALSE	FALSE	FALSE	FALSE	FALSE	TRUE
GM19410	1.08426	-0.667049	-0.325013	0.217422	0.170243	0.351274	1.66825	FALSE	FALSE	FALSE	FALSE	FALSE	FALSE	TRUE
GM47155	0.309961	-0.125487	0.0327107	0.474168	0.262871	0.835212	0.888613	FALSE	FALSE	FALSE	FALSE	FALSE	FALSE	TRUE

### Sheet: Females
Gene	Amygdala.LFC	ctx.LFC	dHPC.LFC	DS.LFC	PFC.LFC	vHPC.LFC	VS.LFC	Amygdala.Hit	ctx.Hit	dHPC.Hit	DS.Hit	PFC.Hit	vHPC.Hit	VS.Hit
LHX9	3.18103	1.71854	-0.279137	2.6876	-0.44076	-1.63503	0.941042	TRUE	FALSE	FALSE	FALSE	FALSE	FALSE	FALSE
ACSS2	-2.87388	-3.59699	-2.9444	-2.97983	-2.7605	-3.98799	-2.66413	TRUE	TRUE	TRUE	TRUE	TRUE	TRUE	TRUE
GRIN2B	-0.113709	-0.885045	-0.00545622	-0.315211	-0.0276748	-0.2826	-0.2319	FALSE	TRUE	FALSE	FALSE	FALSE	FALSE	FALSE
BC1	0.114905	0.625116	0.870591	0.843082	0.383304	0.255793	-0.562886	FALSE	TRUE	FALSE	FALSE	FALSE	FALSE	FALSE
THBS4	0.864792	2.24388	1.32824	0.252258	2.7687	-0.513101	-0.97941	FALSE	FALSE	TRUE	FALSE	TRUE	FALSE	FALSE
FEZF2	-0.0206231	0.159449	1.60673	-1.20732	0.94041	-0.230162	-0.816486	FALSE	FALSE	TRUE	FALSE	FALSE	FALSE	FALSE
PRKCD	-0.511953	0.0555191	-2.58512	0.017018	-0.0537667	-0.596695	-0.251058	FALSE	FALSE	TRUE	FALSE	FALSE	FALSE	FALSE
NR4A2	0.456072	0.557977	1.59673	1.07787	0.83771	-0.215455	-2.0672	FALSE	FALSE	TRUE	FALSE	FALSE	FALSE	FALSE
PRSS12	0.172307	0.325881	0.986449	-1.38972	0.763958	-0.0792483	-1.014	FALSE	FALSE	TRUE	FALSE	FALSE	FALSE	FALSE
CPLX3	-1.07107	1.38701	2.60078	-0.309367	1.70084	-0.405399	-2.94853	FALSE	FALSE	TRUE	FALSE	FALSE	FALSE	FALSE
DDIT4L	-1.60982	-0.173786	1.35916	0.0321513	-2.20542	0.703408	0.422178	FALSE	FALSE	TRUE	FALSE	FALSE	FALSE	FALSE
PIRT	4.10369	0	3.89299	-1.10828	0	-1.18717	-2.80473	FALSE	FALSE	TRUE	FALSE	FALSE	FALSE	FALSE
PDE1A	0.030111	0.142157	0.936658	-1.18145	0.442482	-0.392266	-0.0698804	FALSE	FALSE	TRUE	FALSE	FALSE	FALSE	FALSE
VXN	-0.268516	0.104102	1.08375	-1.40299	0.760128	-0.0721688	-1.36955	FALSE	FALSE	TRUE	FALSE	TRUE	FALSE	FALSE
GM40518	-2.02667	0.881307	3.4832	-1.65001	2.28923	0.28321	-1.48687	FALSE	FALSE	TRUE	FALSE	FALSE	FALSE	FALSE
COL6A1	0.640548	1.35647	-0.129288	-0.35953	0.933153	-0.967105	0.616297	FALSE	FALSE	FALSE	FALSE	TRUE	FALSE	FALSE
GRIK3	-0.382142	-0.352525	0.0186163	-0.0836932	0.988725	0.381032	-0.473431	FALSE	FALSE	FALSE	FALSE	TRUE	FALSE	FALSE
EFNB3	-0.0919831	-0.400155	0.0163687	0.258698	1.13223	-0.136461	-0.181813	FALSE	FALSE	FALSE	FALSE	TRUE	FALSE	FALSE
NDRG1	-0.139173	0.397421	0.157324	0.372473	1.36621	-0.139362	-0.423561	FALSE	FALSE	FALSE	FALSE	TRUE	FALSE	FALSE
ADAMTS4	-0.334225	-0.198573	0.166711	0.342926	1.68128	0.0455581	-0.653111	FALSE	FALSE	FALSE	FALSE	TRUE	FALSE	FALSE
CNP	-0.418751	0.0884248	0.222247	0.420061	1.53878	-0.194258	-0.488963	FALSE	FALSE	FALSE	FALSE	TRUE	FALSE	FALSE
CARHSP1	-0.176662	0.512791	0.0609904	0.429597	1.50987	0.093247	0.0955531	FALSE	FALSE	FALSE	FALSE	TRUE	FALSE	FALSE
BCAS1	-0.401864	0.625676	-0.193164	0.323001	1.35391	0.311232	-0.503164	FALSE	FALSE	FALSE	FALSE	TRUE	FALSE	FALSE
QDPR	-0.149622	0.223027	0.0753992	0.376704	1.31922	0.158209	-0.411761	FALSE	FALSE	FALSE	FALSE	TRUE	FALSE	FALSE
SCUBE1	-0.510796	-0.66278	0.724125	-1.88825	-1.22979	-0.617883	-0.851551	FALSE	FALSE	FALSE	FALSE	TRUE	FALSE	FALSE
SULF1	1.47838	-0.301819	-1.02308	1.11622	2.40061	-0.231629	0.023878	FALSE	FALSE	FALSE	FALSE	TRUE	FALSE	FALSE
FABP7	0.285688	1.19016	-0.291847	0.0311473	-1.82626	0.414451	0.404673	FALSE	FALSE	FALSE	FALSE	TRUE	FALSE	FALSE
SGK1	-0.0222811	-0.00133317	0.143477	0.620295	1.75434	0.0755375	0.0666358	FALSE	FALSE	FALSE	FALSE	TRUE	FALSE	FALSE
CCN2	0.560954	1.09714	1.95205	-0.142112	1.79668	-0.44017	-1.87568	FALSE	FALSE	FALSE	FALSE	TRUE	FALSE	FALSE
TMCC3	-0.0489467	-0.283248	0.0720216	0.263881	1.21462	0.0391779	-0.229428	FALSE	FALSE	FALSE	FALSE	TRUE	FALSE	FALSE
ADORA2A	1.44725	0.106026	-0.587068	0.433368	2.69058	5.23137	0.0640941	FALSE	FALSE	FALSE	FALSE	TRUE	FALSE	FALSE
SEPTIN4	-0.487669	0.235476	0.092863	0.467807	1.29072	-0.25321	-0.171164	FALSE	FALSE	FALSE	FALSE	TRUE	FALSE	FALSE
DRD1	0.515058	-1.05806	-0.0212227	0.540094	2.59829	3.44055	0.367446	FALSE	FALSE	FALSE	FALSE	TRUE	FALSE	FALSE
SEMA5A	-0.186886	-0.441258	-0.682667	-0.331797	1.29861	-0.362035	-0.640689	FALSE	FALSE	FALSE	FALSE	TRUE	FALSE	FALSE
KCNV1	-0.722564	-0.203268	-0.0793394	-0.568673	-1.07445	-0.0883224	0.211447	FALSE	FALSE	FALSE	FALSE	TRUE	FALSE	FALSE
NPTXR	-0.330514	-0.264742	-0.367655	-1.39037	-0.717819	-0.564152	-0.302652	FALSE	FALSE	FALSE	FALSE	TRUE	FALSE	FALSE
SLC12A2	0.151342	-0.254199	-0.126219	0.483406	1.22516	-0.0503967	-0.375872	FALSE	FALSE	FALSE	FALSE	TRUE	FALSE	FALSE
CAMK2A	-0.125535	-0.0168958	-0.057092	-0.697879	-0.785392	0.0606729	0.143903	FALSE	FALSE	FALSE	FALSE	TRUE	FALSE	FALSE
TLE4	0.258434	-0.0968399	0.203851	0.375451	1.44989	0.050295	0.124101	FALSE	FALSE	FALSE	FALSE	TRUE	FALSE	FALSE
FTH1	-0.0596361	0.388237	0.0133584	0.240612	0.556113	0.0104054	-0.247728	FALSE	FALSE	FALSE	FALSE	TRUE	FALSE	FALSE
ERMN	-0.402019	0.272812	0.158256	0.536002	2.03174	0.124286	-0.455192	FALSE	FALSE	FALSE	FALSE	TRUE	FALSE	FALSE
FRZB	-0.0852917	-0.924873	-0.321129	-1.72528	-2.35819	-0.317988	-0.420417	FALSE	FALSE	FALSE	FALSE	TRUE	FALSE	FALSE
GATM	-0.315999	0.388848	-0.00948419	0.479467	1.11114	0.107608	-0.369564	FALSE	FALSE	FALSE	FALSE	TRUE	FALSE	FALSE
MAL	-0.49857	0.169385	0.306474	0.500171	1.97413	0.0488329	-0.481991	FALSE	FALSE	FALSE	FALSE	TRUE	FALSE	FALSE
TSPAN2	-0.394976	0.0220815	0.119898	0.487592	1.54099	0.105682	-0.465035	FALSE	FALSE	FALSE	FALSE	TRUE	FALSE	FALSE
FOXP2	-0.481255	-0.0150022	-1.19604	0.382977	2.00335	0.880294	0.276652	FALSE	FALSE	FALSE	FALSE	TRUE	FALSE	FALSE
PLEKHB1	-0.225645	0.360647	-0.115781	0.305169	1.33588	0.157637	-0.447829	FALSE	FALSE	FALSE	FALSE	TRUE	FALSE	FALSE
PLP1	-0.490842	-0.0745644	0.0728211	0.519864	1.79785	-0.0886272	-0.500512	FALSE	FALSE	FALSE	FALSE	TRUE	FALSE	FALSE
CRYAB	-0.166069	0.412845	-0.0177334	0.587371	1.00962	-0.0694058	-0.445483	FALSE	FALSE	FALSE	FALSE	TRUE	FALSE	FALSE
MOBP	-0.450149	0.508139	-0.0446183	0.434155	1.95823	0.247787	-0.483505	FALSE	FALSE	FALSE	FALSE	TRUE	FALSE	FALSE
TRF	-0.272208	-0.162734	-0.00696808	0.518606	2.17138	-0.124357	-0.6298	FALSE	FALSE	FALSE	FALSE	TRUE	FALSE	FALSE
CPNE4	0.237785	0.009776	-0.226249	0.147836	-1.19742	-0.713092	-0.223711	FALSE	FALSE	FALSE	FALSE	TRUE	FALSE	FALSE
UGT8A	-0.390253	-0.158216	0.156545	0.510636	2.34492	-0.440444	-0.506319	FALSE	FALSE	FALSE	FALSE	TRUE	FALSE	FALSE
ATP1A1	-0.870703	-0.385357	-0.106233	-0.590893	-0.528348	-0.0489494	0.0928435	FALSE	FALSE	FALSE	FALSE	TRUE	FALSE	FALSE
FA2H	-0.462953	-0.361813	0.0269539	0.204181	2.14848	-0.381366	-0.617652	FALSE	FALSE	FALSE	FALSE	TRUE	FALSE	FALSE
CCP110	-0.196601	-0.00118451	0.037116	0.29481	1.02938	0.0199523	-0.281852	FALSE	FALSE	FALSE	FALSE	TRUE	FALSE	FALSE
PIP5K1C	-0.428711	-0.0146403	0.000176601	-0.790665	-0.576363	-0.115062	-0.231977	FALSE	FALSE	FALSE	FALSE	TRUE	FALSE	FALSE
MYRF	-0.242771	0.279992	0.014933	0.42495	1.70922	-0.0857242	-0.4936	FALSE	FALSE	FALSE	FALSE	TRUE	FALSE	FALSE
MAG	-0.399309	-0.0526142	-0.0089763	0.347805	1.84047	-0.226273	-0.551252	FALSE	FALSE	FALSE	FALSE	TRUE	FALSE	FALSE
ANLN	-0.385319	-0.178192	0.0625735	0.48147	2.38709	-0.358397	-0.616004	FALSE	FALSE	FALSE	FALSE	TRUE	FALSE	FALSE
SPON1	-0.227778	-0.259142	-0.00276144	-0.52116	0.994468	-0.230737	-0.540747	FALSE	FALSE	FALSE	FALSE	TRUE	FALSE	FALSE
LPAR1	-0.34796	0.0551049	0.165697	0.499413	1.40656	-0.0049126	-0.385265	FALSE	FALSE	FALSE	FALSE	TRUE	FALSE	FALSE
NRN1	-0.480838	0.0199105	-0.440983	-1.17375	-0.959389	-0.350216	-0.0733291	FALSE	FALSE	FALSE	FALSE	TRUE	FALSE	FALSE
GPR37	-0.190415	0.145304	0.15016	0.414981	1.53036	-0.249748	-0.474491	FALSE	FALSE	FALSE	FALSE	TRUE	FALSE	FALSE
MBP	-0.460269	0.401765	-0.171851	0.330282	1.72148	0.227905	-0.516441	FALSE	FALSE	FALSE	FALSE	TRUE	FALSE	FALSE
CUX2	-1.31829	-0.379409	-0.37943	-1.21827	-1.24752	0.816057	0.0776556	FALSE	FALSE	FALSE	FALSE	TRUE	FALSE	FALSE
PHLDB1	-0.04669	0.314108	0.0818794	0.295028	0.859016	-0.135188	-0.443984	FALSE	FALSE	FALSE	FALSE	TRUE	FALSE	FALSE
RAPGEF4	-0.20858	0.0834426	0.510858	-0.0527247	0.611082	0.264176	-0.432402	FALSE	FALSE	FALSE	FALSE	TRUE	FALSE	FALSE
CNTN2	-0.383131	0.0886054	0.0901905	0.174424	1.27818	-0.0509268	-0.455346	FALSE	FALSE	FALSE	FALSE	TRUE	FALSE	FALSE
STUM	0.389003	-0.0795709	0.0400253	-0.623605	-0.696886	-0.413313	0.265917	FALSE	FALSE	FALSE	FALSE	TRUE	FALSE	FALSE
PRR18	-0.281956	-0.135597	-0.140946	0.322199	1.71783	0.363545	-0.478362	FALSE	FALSE	FALSE	FALSE	TRUE	FALSE	FALSE
GJC3	-0.311615	0.113962	0.0751528	0.500685	1.31902	0.090093	-0.409621	FALSE	FALSE	FALSE	FALSE	TRUE	FALSE	FALSE
PLEKHH1	-0.384313	0.543502	0.0346673	0.316104	2.32574	-0.810251	-0.609029	FALSE	FALSE	FALSE	FALSE	TRUE	FALSE	FALSE
BTBD3	-0.0832378	-0.218805	-0.302798	-0.45888	-0.949695	0.181292	0.254812	FALSE	FALSE	FALSE	FALSE	TRUE	FALSE	FALSE
C4B	0.557497	0.375828	0.278141	0.513164	1.55486	-0.131251	-0.430521	FALSE	FALSE	FALSE	FALSE	TRUE	FALSE	FALSE
TMEM88B	-0.412638	0.195102	-0.0106706	0.454082	1.8524	0.239553	-0.620602	FALSE	FALSE	FALSE	FALSE	TRUE	FALSE	FALSE
KIF5A	-0.177314	0.09895	0.438178	-0.0311517	0.51603	0.372609	-0.575862	FALSE	FALSE	FALSE	FALSE	TRUE	FALSE	FALSE
RPRM	0.0555354	0.17306	0.280229	-0.801475	1.86995	-0.11564	-0.371863	FALSE	FALSE	FALSE	FALSE	TRUE	FALSE	FALSE
MOG	-0.50004	-0.497911	0.115649	0.541019	1.96291	0.0336156	-0.632995	FALSE	FALSE	FALSE	FALSE	TRUE	FALSE	FALSE
HS3ST4	0.847044	0.369986	0.491664	0.293413	1.62337	-0.261082	0.0742699	FALSE	FALSE	FALSE	FALSE	TRUE	FALSE	FALSE
SEC14L5	-0.151977	0.134653	-0.283114	0.473836	1.82866	0.0575874	-0.229099	FALSE	FALSE	FALSE	FALSE	TRUE	FALSE	FALSE
UNC13C	0.139617	0.267166	-0.771301	0.186981	0.0583862	1.96407	-0.291724	FALSE	FALSE	FALSE	FALSE	FALSE	TRUE	FALSE
